# Seasonal Dynamics in the Number and Composition of Coliform Bacteria in Drinking Water Reservoirs

**DOI:** 10.1101/2021.02.16.428560

**Authors:** Carolin Reitter, Heike Petzoldt, Andreas Korth, Felix Schwab, Claudia Stange, Beate Hambsch, Andreas Tiehm, Ilias Lagkouvardos, Johannes Gescher, Michael Hügler

**Affiliations:** TZW: DVGW-Technologiezentrum Wasser (German Water Center), Karlsruher Str. 84, 76139, Karlsruhe, Germany; TZW: DVGW-Technologiezentrum Wasser (German Water Center), Wasserwerkstr. 2. 01326, Dresden, Germany; ZIEL - Institute for Food & Health, Technical University of Munich, Freising, Germany.; Department of Applied Biology, Institute for Applied Biosciences, Karlsruhe Institute of Technology (KIT), Fritz-Haber-Weg 2, 76131, Karlsruhe, Germany.; Institute for Biological Interfaces, Biomolecular Micro- and Nanostructures, Karlsruhe Institute of Technology, Eggenstein-Leopoldshafen, Germany

**Keywords:** coliform bacteria, drinking water reservoir, mass proliferation, climate change, *Enterobacter*, *Lelliottia*

## Abstract

Worldwide, surface waters like lakes and reservoirs are one of the major sources for drinking water production, especially in regions with water scarcity. In the last decades, they have undergone significant changes due to climate change. This includes not only an increase of the water temperature but also microbiological changes. In recent years, increased numbers of coliform bacteria have been observed in these surface waters. In our monitoring study we analyzed two drinking water reservoirs (Klingenberg and Kleine Kinzig Reservoir) over a two-year period in 2018 and 2019. We detected high numbers of coliform bacteria up to 2.4 x 10^4^ bacteria per 100 ml during summer months, representing an increase of four orders of magnitude compared to winter. Diversity decreased to one or two species that dominated the entire water body, namely *Enterobacter asburiae* and *Lelliottia* spp., depending on the reservoir. Interestingly, the same, very closely related strains have been found in several reservoirs from different regions. Fecal indicator bacteria *Escherichia coli* and enterococci could only be detected in low concentrations. Furthermore, fecal marker genes were not detected in the reservoir, indicating that high concentrations of coliform bacteria were not due to fecal contamination. Microbial community revealed *Frankiales* and *Burkholderiales* as dominant orders. *Enterobacterales,* however, only had a frequency of 0.04% within the microbial community, which is not significantly affected by the extreme change in coliform bacteria number. Redundancy analysis revealed water temperature, oxygen as well as nutrients and metals (phosphate, manganese) as factors affecting the dominant species. We conclude that this sudden increase of coliform bacteria is an autochthonic process that can be considered as a mass proliferation or “coliform bloom” within the reservoir. It is correlated to higher water temperatures in summer and is therefore expected to occur more frequently in the near future, challenging drinking water production.

**Highlights:**

- Coliform bacteria proliferate in drinking water reservoirs *to values above* 10^4^ per 100 ml
- The genera *Lelliottia* and *Enterobacter can form these “coliform blooms”*
- Mass proliferation is an autochthonic process, not related to fecal contaminations
- It is related to water temperature and appears mainly in summer
- It is expected to occur more often in future due to climate change

**Graphical abstract:** 
