## Supplemental Table 1-3 for "Seasonal Dynamics in the Number and Composition of Coliform Bacteria in Drinking Water Reservoirs"

### Sheet: Table S01
Table S01: Microbiological data of the two reservoirs
A
Klingenberg Reservoir (R1)
Samples			2018									2019
	n	positive	Apr-June (Q2)			July-Sept (Q3)			Oct-Dec (Q4)			Jan-Mar (Q1)			Apr-June (Q2)			July-Sept (Q3)			Oct-Dec (Q4)
			Median	Min	Max	Median	Min	Max	Median	Min	Max	Median	Min	Max	Median	Min	Max	Median	Min	Max	Median	Min	Max
Surface water
CF	32	32 (100%)	77	7	236	608	88	2092	35	9	435	25	8	39	16	3	225	57	21	88	26	10	36
EC	32	10 (31%)	0	0	1	2	0	6	0	0	1	1	0	6	0	0	1	0	0	1	0	0	0
EN	32	19 (59%)	1	0	1	0	0	1	2	0	4	2	0	11	0	0	2	1	0	2	0	0	1
Raw water
CF	32	32 (100%)	14	1	86	1389	4	3973	102	13	1633	29	6	42	9	6	10	34	12	50	25	13	57
EC	32	11 (34%)	0	0	0	0	0	4	1	0	4	2	0	7	0	0	0	0	0	4	0	0	1
EN	32	16 (50%)	0	0	1	3	0	16	0	0	4	3	0	23	0	0	0	1	0	1	0	0	0
Inflow
CF	26	26 (100%)	439	69	727	1540	228	3106	276	70	980	143	75	517	222	18	326	464	179	727	205	129	387
EC	26	26 (100%)	15	2	58	22	11	153	25	10	34	12	2	29	17	1	36	29	9	43	9	5	9
EN	26	26 (100%)	54	1	96	64	26	420	25	19	47	10	2	53	5	1	108	85	30	143	6	1	12
B
Kleine Kinzig Reservoir (R2)
Samples			2018									2019
	n	positive	Apr-June (Q2)			July-Sept (Q3)			Oct-Dec (Q4)			Jan-Mar (Q1)			Apr-June (Q2)			July-Sept (Q3)			Oct-Dec (Q4)
			Median	Min	Max	Median	Min	Max	Median	Min	Max	Median	Min	Max	Median	Min	Max	Median	Min	Max	Median	Min	Max
Surface water
CF	44	43 (98%)	461	44	5400	670	87	3670	336	11	770	16	0	46	40	0	2420	9460	467	>24200	29	10	125
EC	44	15 (34%)	0	0	0	0	0	10	0	0	1	1	0	2	0	0	3	1	0	4	0	0	2
EN	44	12 (27%)	2	0	19	1	0	6	0	0	0	0	0	1	0	0	0	0	0	9	0	0	0
Raw water
CF	44	43 (98%)	24	13	228	104	10	1779	55	16	486	13	0	30	4	0	19	794	50	1677	24	13	114
EC	44	6 (14%)	0	0	0	0	0	0	0	0	0	1	0	4	0	0	0	0	0	0	0	0	1
EN	44	4 (9%)	0	0	0	0	0	0	0	0	1	0	0	2	0	0	1	0	0	0	0	0	0

### Sheet: Table S02
Table S02: Species-Diversity of coliform bacteria in the two reservoirs
		Richness	Shannon		Simpson
			Index	Effective	Index	Effective
Klingenberg Reservoir (R1)
Surface	high	2	0.134742	1.14	0.9418	1.06
	low	19	2.24652	9.45	0.155816	6.42
Raw	high	6	0.283623	1.33	0.901083	1.11
	low	16	2.08745	8.06	0.182697	5.47
Inflow	high	17	2.24139	9.41	0.160515	6.23
	low	26	2.50235	12.21	0.148658	6.73
Kleine Kinzig Reservoir (R2)
Surface	high	6	0.98049	2.67	0.468626	2.13
	low	13	1.74161	5.71	0.23265	4.3
Raw	high	3	0.788845	2.2	0.535558	1.87
	low	10	1.42246	4.15	0.299182	3.34

### Sheet: Table S03
Table S03: Alpha-diversity of the microbial community
Sample		Sampling	Number	Richness	Shannon		Simpson
					Index	Effective	Index	Effective
All		-	31	225 ± 6	4.24 ± 0.06	72 ± 4	0.03 ± 0.002	39 ± 3
R1	low	June 2018	15	220 ± 10	4.20 ± 0.08	69 ± 5	0.03 ± 0.002	38 ± 4
	high	2018-09-01	5	235 ± 9	4.19 ± 0.09	67 ± 5	0.03 ± 0.004	34 ± 4
R2	low	Dec 2019	5	241 ± 6	4.40 ± 0.05	82 ± 4	0.02 ± 0.002	42 ± 3
	high	July 2019	6	218 ± 17	4.23 ± 0.22	76 ± 13	0.03 ± 0.010	45 ± 9
